## Supplementary File 1 for "A robust method for measuring aminoacylation through tRNA-Seq"

### Sheet: Oligos
Name	Sequence	IDT spec.	Details
E.coli tRNA-Lys-UUU-CCA	rGrGrGrUrCrGrUrUrArGrCrUrCrArGrUrUrGrGrUrArGrArGrCrArGrUrUrGrArCrUrUrUrUrArArUrCrArArUrUrGrGrUrCrGrCrArGrGrUrUrCrGrArArUrCrCrUrGrCrArCrGrArCrCrCrArCrCrA	Ultramer RNA Oligo, 4 nmol	Used as a substrate for optimization of the Whitfeld reaction. Also used as a spike-in before oxidation to verify the complete removal of the 3' A.
E.coli tRNA-Lys-UUU-CC	rGrGrGrUrCrGrUrUrArGrCrUrCrArGrUrUrGrGrUrArGrArGrCrArGrUrUrGrArCrUrUrUrUrArArUrCrArArUrUrGrGrUrCrGrCrArGrGrUrUrCrGrArArUrCrCrUrGrCrArCrGrArCrCrCrArCrC	Ultramer RNA Oligo, 4 nmol	Used as a size marker for optimization of the Whitfeld reaction.
E.coli tRNA-Thr-CGT-CCAA	rGrCrCrGrArUrArUrArGrCrUrCrArGrUrUrGrGrUrArGrArGrCrArGrCrGrCrArUrUrCrGrUrArArUrGrCrGrArArGrGrUrCrGrUrArGrGrUrUrCrGrArCrUrCrCrUrArUrUrArUrCrGrGrCrArCrCrArA	Ultramer RNA Oligo, 4 nmol	After conversion into CCA-ending and mixed as 50/50 with/without 3' phosphorylation, used in as a spike-in control before oxidation to verify 50% charge.
A1	/5Phos/TAAGGCATAGATCGGAAGAGCACACGTCTGAA/3ddC/	Regular DNA oligo, 100 nmole, standard desalting	Adapter used for charge tRNAseq using blunt-end ligation. We do not recommended using this.
A2	/5Phos/CGTACTCGAGATCGGAAGAGCACACGTCTGAA/3ddC/	Regular DNA oligo, 100 nmole, standard desalting	Adapter used for charge tRNAseq using blunt-end ligation. We do not recommended using this.
A3	/5Phos/ATGCAGTAAGATCGGAAGAGCACACGTCTGAA/3ddC/	Regular DNA oligo, 100 nmole, standard desalting	Adapter used for charge tRNAseq using blunt-end ligation. We do not recommended using this.
A4	/5Phos/GCCTTAGCAGATCGGAAGAGCACACGTCTGAA/3ddC/	Regular DNA oligo, 100 nmole, standard desalting	Adapter used for charge tRNAseq using blunt-end ligation. We do not recommended using this.
l1N	/5Phos/TNNNNNNGACTAAGATCGGAAGAGCACACGTCTGAA/3ddC/	Regular DNA oligo, 100 nmole, standard desalting	Adapter with 5' sequence diversity used for blunt-end ligation optimization.
l2N	/5Phos/TNNNNNNAGTGCAGATCGGAAGAGCACACGTCTGAA/3ddC/	Regular DNA oligo, 100 nmole, standard desalting	Adapter with 5' sequence diversity used for blunt-end ligation optimization.
l3N	/5Phos/TNNNNNNTCACGAGATCGGAAGAGCACACGTCTGAA/3ddC/	Regular DNA oligo, 100 nmole, standard desalting	Adapter with 5' sequence diversity used for blunt-end ligation optimization.
Splint CCA	GCATGGCAGCCTGGN/3SpC3/	DNA oligo, 250 nmole, PAGE purification	DNA splint with complementarity to CCA-ending tRNA
Splint CC	GCATGGCAGCCGGN/3SpC3/	DNA oligo, 250 nmole, PAGE purification	DNA splint with complementarity to CC-ending tRNA
Non-complementary splint CCA	GCATGGCAGCCCAAC	25 nmole DNA Oligo	DNA splint without complementarity to CCA-ending tRNA
Non-complementary splint CC	GCATGGCAGCCAAC	100 nmole DNA Oligo	DNA splint without complementarity to CC-ending tRNA
l1Sp	/5Phos/GGCTGCCATGCGACTAAGATCGGAAGAGCACACGTCTGAA/3ddC/	DNA oligo, 100 nmole, PAGE purification	Adapter used for charge tRNAseq using splint assisted ligation.
l2Sp	/5Phos/GGCTGCCATGCTGTCACGAGATCGGAAGAGCACACGTCTGAA/3ddC/	DNA oligo, 100 nmole, PAGE purification	Adapter used for charge tRNAseq using splint assisted ligation.
l3Sp	/5Phos/GGCTGCCATGCTGCGAAGATCGGAAGAGCACACGTCTGAA/3ddC/	DNA oligo, 100 nmole, PAGE purification	Adapter used for charge tRNAseq using splint assisted ligation.
l4Sp	/5Phos/GGCTGCCATGCAAGCTGAGATCGGAAGAGCACACGTCTGAA/3ddC/	DNA oligo, 100 nmole, PAGE purification	Adapter used for charge tRNAseq using splint assisted ligation. Note, this barcode was associated with a small overestimate in charge measurements.
l5Sp	/5Phos/GGCTGCCATGCAACGCATCAGATCGGAAGAGCACACGTCTGAA/3ddC/	DNA oligo, 100 nmole, PAGE purification	Adapter used for charge tRNAseq using splint assisted ligation.
l6Sp	/5Phos/GGCTGCCATGCTACAGAGATCGGAAGAGCACACGTCTGAA/3ddC/	DNA oligo, 100 nmole, PAGE purification	Adapter used for charge tRNAseq using splint assisted ligation.
l7Sp	/5Phos/GGCTGCCATGCACATGAAGATCGGAAGAGCACACGTCTGAA/3ddC/	DNA oligo, 100 nmole, PAGE purification	Adapter used for charge tRNAseq using splint assisted ligation.
l8Sp	/5Phos/GGCTGCCATGCTGCGATAAGATCGGAAGAGCACACGTCTGAA/3ddC/	DNA oligo, 100 nmole, PAGE purification	Adapter used for charge tRNAseq using splint assisted ligation.
l9Sp	/5Phos/GGCTGCCATGCAACGTACAAGATCGGAAGAGCACACGTCTGAA/3ddC/	DNA oligo, 100 nmole, PAGE purification	Adapter used for charge tRNAseq using splint assisted ligation.
l10Sp	/5Phos/GGCTGCCATGCAAGTGCAGATCGGAAGAGCACACGTCTGAA/3ddC/	DNA oligo, 100 nmole, PAGE purification	Adapter used for charge tRNAseq using splint assisted ligation. Excluded due to ligation bias or quality issues. We do not recommended using this.
l11Sp	/5Phos/GGCTGCCATGCAACCTGATAGATCGGAAGAGCACACGTCTGAA/3ddC/	DNA oligo, 100 nmole, PAGE purification	Adapter used for charge tRNAseq using splint assisted ligation. Excluded due to ligation bias or quality issues. We do not recommended using this.
l12Sp	/5Phos/GGCTGCCATGCTGGTGACAGATCGGAAGAGCACACGTCTGAA/3ddC/	DNA oligo, 100 nmole, PAGE purification	Adapter used for charge tRNAseq using splint assisted ligation. Excluded due to ligation bias or quality issues. We do not recommended using this.
RT oligo	/5Phos/RNNNNNNNNNAGATCGGAAGAGCGTCGTGTAGGGAAAGAG/iSp18/GTGACTGGAGTTCAGACGTGTGCTC	PAGE Ultramer, 1 nmole	Primer for RT-PCR.
P7 oligo (D701)	CAAGCAGAAGACGGCATACGAGATCGAGTAATGTGACTGGAGTTCAGACGTGT*G	Regular DNA oligo, 100 nmole, standard desalting	Primer for amplifying cDNA and attaching the Illumina P7 sequence. Contains the D701 barcode for sample multiplexing.
P7 oligo (D702)	CAAGCAGAAGACGGCATACGAGATTCTCCGGAGTGACTGGAGTTCAGACGTGT*G	Regular DNA oligo, 100 nmole, standard desalting	Primer for amplifying cDNA and attaching the Illumina P7 sequence. Contains the D702 barcode for sample multiplexing.
P7 oligo (D703)	CAAGCAGAAGACGGCATACGAGATAATGAGCGGTGACTGGAGTTCAGACGTGT*G	Regular DNA oligo, 100 nmole, standard desalting	Primer for amplifying cDNA and attaching the Illumina P7 sequence. Contains the D703 barcode for sample multiplexing.
P7 oligo (D704)	CAAGCAGAAGACGGCATACGAGATGGAATCTCGTGACTGGAGTTCAGACGTGT*G	Regular DNA oligo, 100 nmole, standard desalting	Primer for amplifying cDNA and attaching the Illumina P7 sequence. Contains the D704 barcode for sample multiplexing.
P7 oligo (D705)	CAAGCAGAAGACGGCATACGAGATTTCTGAATGTGACTGGAGTTCAGACGTGT*G	Regular DNA oligo, 100 nmole, standard desalting	Primer for amplifying cDNA and attaching the Illumina P7 sequence. Contains the D705 barcode for sample multiplexing.
P5 oligo (D501)	AATGATACGGCGACCACCGAGATCTACACTATAGCCTACACTCTTTCCCTACACGACGCT*C	Regular DNA oligo, 100 nmole, standard desalting	Primer for amplifying cDNA and attaching the Illumina P5 sequence. Contains the D501 barcode for sample multiplexing.
P5 oligo (D502)	AATGATACGGCGACCACCGAGATCTACACATAGAGGCACACTCTTTCCCTACACGACGCT*C	Regular DNA oligo, 100 nmole, standard desalting	Primer for amplifying cDNA and attaching the Illumina P5 sequence. Contains the D502 barcode for sample multiplexing.
P5 oligo (D503)	AATGATACGGCGACCACCGAGATCTACACCCTATCCTACACTCTTTCCCTACACGACGCT*C	Regular DNA oligo, 100 nmole, standard desalting	Primer for amplifying cDNA and attaching the Illumina P5 sequence. Contains the D503 barcode for sample multiplexing.
P5 oligo (D504)	AATGATACGGCGACCACCGAGATCTACACGGCTCTGAACACTCTTTCCCTACACGACGCT*C	Regular DNA oligo, 100 nmole, standard desalting	Primer for amplifying cDNA and attaching the Illumina P5 sequence. Contains the D504 barcode for sample multiplexing.
P5 oligo (D505)	AATGATACGGCGACCACCGAGATCTACACAGGCGAAGACACTCTTTCCCTACACGACGCT*C	Regular DNA oligo, 100 nmole, standard desalting	Primer for amplifying cDNA and attaching the Illumina P5 sequence. Contains the D505 barcode for sample multiplexing.

### Sheet: Reagents
Reagent	Catalog ID	Vendor
5´ DNA Adenylation Kit	E2610L	New England Biolabs
Acetic acid	695092-4X100ML	Sigma-Aldrich
ATP	P0756S	New England Biolabs
Betaine	B0300-1VL	Sigma-Aldrich
Boric acid	BP1681	Sigma-Aldrich
CircLigase	CL4111K	Lucigen
Costar Spin-X Centrifuge filters	8160	Corning
Disposable Pellet Pestles	12-141-364	Fisher
DNA Clean & Concentrator-5	D4013	Zymo Research
dNTPs	N0446S	New England Biolabs
EDTA	EDS-500G	Sigma-Aldrich
Ethylene glycol	324558-100ML	Sigma-Aldrich
Glucose	G7528-1KG	Sigma-Aldrich
Glycerol	G5516-1L	Sigma-Aldrich
GlycoBlue	AM9516	Thermo Fisher
Isopropanol	I9516-500ML	Sigma-Aldrich
KAPA HiFi PCR Kit	7958838001	Roche
Low bind tips	12-111-001	Fisher
Low bind tubes, PCR	14-222-262	Fisher
Lysine	L8662-100G	Sigma-Aldrich
Maxima H Minus Reverse Transcriptase	EP0752	Thermo Fisher
Monarch RNA Cleanup Kit (50 μg)	T2040L	New England Biolabs
NaIO4	311448-5G	Sigma-Aldrich
NEBuffer 2	B7002S	New England Biolabs
Novex 10% Urea-TBE gels	EC68752BOX	Thermo Fisher
Novex 4-12% TBE gels	EC62352BOX	Thermo Fisher
Nuclease free water	11-05-01-04	IDT
Oligo Clean & Concentrator	D4060	Zymo Research
P-6 Gel columns	732-6222	Bio-rad
PEG 8000	81268-250G	Sigma-Aldrich
Ribose	R7500-25G	Sigma-Aldrich
RNaseAlert-1 Kit	11-02-01-02	IDT
RNaseZap	AM9782	Thermo Fisher
RT buffer	18057018	Thermo Fisher
SDS	AM9820	Thermo Fisher
Shrimp Alkaline Phosphatase (rSAP)	M0371S	New England Biolabs
Sodium borate	31457-100G	Sigma-Aldrich
Sodium hydroxide	795429-1KG	Sigma-Aldrich
Low Range ssRNA Ladder	N0364S	New England Biolabs
SuperaseIn	AM2694	Thermo Fisher
SYBRGold	S11494	Thermo Fisher
T4 PNK	M0201S	New England Biolabs
T4 RNA Ligase 2	M0239L	New England Biolabs
T4 RNA ligase 2 (truncated KQ)	M0373L	New England Biolabs
TBE Sample Buffer (5X)	LC6678	Thermo Fisher
TGIRT RT polymerase	TGIRT50	Ingex
Tris base	T6066-5KG	Sigma-Aldrich
Ultra Low Range DNA Ladder	10597012	Thermo Fisher
Uridine	U3003-50G	Sigma-Aldrich
HEPES	H4034-1KG	Sigma-Aldrich
Sodium chloride	S7653-5KG	Sigma-Aldrich
Potassium chloride	P3911-1KG	Sigma-Aldrich
Potassium hydroxide	60-012-60	Fisher
Spermidine	85578-1G	Sigma-Aldrich
Calcium chloride	C3881-1KG	Sigma-Aldrich
Magnesium chloride	M9272-500G	Sigma-Aldrich
Dulbecco’s Modified Eagle’s Medium (DMEM)	50-003-PB	Gibco
Sodium bicarbonate	S6297	Sigma-Aldrich
Fetal bovine serum (FBS)	26140079	Gibco
Penicillin-streptomycin solution	P4333	Sigma-Aldrich
Trizol	15596026	Thermo Fisher
rCutSmart	B6004S	New England Biolabs
Dithiothreitol	D9779-5G	Sigma-Aldrich
Novex DNA sample buffer	LC6678	Thermo Fisher
