## Supplementary File 3 for "A robust method for measuring aminoacylation through tRNA-Seq"

### Sheet: sheet
This is an overview of the RNA/DNA manipulation steps performed to prepare tRNA for charge measurements using Illumina sequencing.
The first step involves isolation of tRNA. There are many different tRNA transcripts with lengths between 70-100 nt. As an example, the RNA/DNA manipulations here will be done on the full length E.coli Lysine tRNA with UUU anti-codon (E.coli tRNA-Lys-UUU), ending on the invariant "CCA". Uncharged tRNAs undergoing periodate oxidation and 3' cleavage will be ending on "CC". Each sequence component …
E.coli tRNA-Lys-UUU:	5’-GGGUCGUUAGCUCAGUUGGUAGAGCAGUUGACUUUUAAUCAAUUGGUCGCAGGUUCGAAUCCUGCACGACCCACCA-3’
First, the barcoded ssDNA 3' adapter (l1Sp) is annealed to a "splint" oligo to guide subsequent ligation.
l1Sp	5’-/5Phos/GGCTGCCATGCGACTAAGATCGGAAGAGCACACGTCTGAA/3ddC/-3’
Splint annealing site	GGCTGCCATGC
Adapter barcode	GACTA
Partial Truseq read 2	AGATCGGAAGAGCACACGTCTGAA/3ddC/
Splint-CCA	5’-GCATGGCAGCCTGGN/3SpC3/-3’
After annealing the following splinted oligo will be obtained:
Adapter	5’-/Phos/GGCTGCCATGCGACTAAGATCGGAAGAGCACACGTCTGAA/3ddC/-3’
Splint	3’-/3SpC3/NGGTCCGACGGTACG-5’
Notice, that this example only shows the use of the CCA splint (Splint-CCA), whereas for real samples with a mix of CCA and CC ending tRNAs a combination of the adapter annealed to Splint-CCA and Splint-CC would be used. The adapter is 5’ modified with a phosphorylation (/5Phos/) to enable ligation and 3’ modified with a dideoxycytosine (/3ddC/) to avoid self-ligation. Underlined sequence is comp…
Ligation product:	5’-GGGUCGUUAGCUCAGUUGGUAGAGCAGUUGACUUUUAAUCAAUUGGUCGCAGGUUCGAAUCCUGCACGACCCACCAGGCTGCCATGCGACTAAGATCGGAAGAGCACACGTCTGAA/3ddC/-3’
Splint-CCA	3’-/3SpC3/NGGTCCGACGGTACG-5’
RT PCR is performed to convert the single stranded RNA/DNA ligation product to complementary ssDNA. The RT oligo used is 5’ phosphorylated (/5Phos/) to allow later circularization by ligation. The 5’ end has ten random nucleotides (RNNNNNNNNN) to act as a unique molecular identifier (UMI) and to decrease ligation bias. It also has a spacer modified G (/iSp18/) to terminate polymerase extension du…
RT oligo	5’-/5Phos/RNNNNNNNNNAGATCGGAAGAGCGTCGTGTAGGGAAAGAG/iSp18/GTGACTGGAGTTCAGACGTGTGCTC-3’
UMI	RNNNNNNNNN
Truseq read 1	AGATCGGAAGAGCGTCGTGTAGGGAAAGAG
Partial Truseq read 2	GTGACTGGAGTTCAGACGTGTGCTC
The RT oligo annealing to the adapter ligated tRNA is shown below:
Ligation product:	5’-GGGUCGUUAGCUCAGUUGGUAGAGCAGUUGACUUUUAAUCAAUUGGUCGCAGGUUCGAAUCCUGCACGACCCACCAGGCTGCCATGCGACTAAGATCGGAAGAGCACACGTCTGAA/3ddC/-3’
RT oligo:	3’-CTCGTGTGCAGACTTGAGGTCAGTG/iSp18/GAGAAAGGGATGTGCTGCGAGAAGGCTAGANNNNNNNNNR/5Phos/-5’
The RT PCR generates the following ssDNA:
RT PCR product:	3’-CCCAGCAATCGAGTCAACCATCTCGTCAACTGAAAATTAGTTAACCAGCGTCCAAGCTTAGGACGTGCTGGGTGGTCCGACGGTACGCTGATTCTAGCCTTCTCGTGTGCAGACTTGAGGTCAGTG/iSp18/GAGAAAGGGATGTGCTGCGAGAAGGCTAGANNNNNNNNNR/5Phos/-5’
Truseq read 1	3’-GAGAAAGGGATGTGCTGCGAGAAGGCTAGA-5’
Truseq read 2	3’-TCTAGCCTTCTCGTGTGCAGACTTGAGGTCAGTG-5’
The ssDNA RT PCR product is circularized. For clarity, this is shown by shifting the sequence so it ends with the iSp18 spacer:
Circular ssDNA:	3’-GAGAAAGGGATGTGCTGCGAGAAGGCTAGANNNNNNNNNRCCCAGCAATCGAGTCAACCATCTCGTCAACTGAAAATTAGTTAACCAGCGTCCAAGCTTAGGACGTGCTGGGTGGTCCGACGGTACGCTGATTCTAGCCTTCTCGTGTGCAGACTTGAGGTCAGTG/iSp18-5’
Finally, the circular ssDNA is used as template in a PCR reaction to generate the Illumina library. Both oligoes have phosphorothioate bonds (*) at the 3’. The oligos are shown below:
P5 oligo:	5’-AATGATACGGCGACCACCGAGATCTACACTATAGCCTACACTCTTTCCCTACACGACGCT*C-3’
Illumina P5	AATGATACGGCGACCACCGAGATCTACAC
Partial Truseq read 1	TCTTTCCCTACACGACGCT*C
i5 (D501)	TATAGCCT
P7 oligo:	5’-CAAGCAGAAGACGGCATACGAGATCGAGTAATGTGACTGGAGTTCAGACGTGT*G-3’
Illumina P7	CAAGCAGAAGACGGCATACGAGAT
Partial Truseq read 2	GTGACTGGAGTTCAGACGTGT*G
i7 (D701)	CGAGTAAT
The oligoes will anneal to the circular ssDNA the following way:
Forward oligo (P5):	5’-AATGATACGGCGACCACCGAGATCTACACTATAGCCTACACTCTTTCCCTACACGACGCT*C-3’
Circular ssDNA:	3’-GAGAAAGGGATGTGCTGCGA GAAGGCTAGANNNNNNNNNRCCCAGCAATCGAGTCAACCATCTCGTCAACTGAAAATTAGTTAACCAGCGTCCAAGCTTAGGACGTGCTGGGTGGTCCGACGGTACGCTGATTCTAGCCTTCTCG TGTGCAGACTTGAGGTCAGTG/iSp18-5’
Reverse oligo (P7):	3’-G*TGTGCAGACTTGAGGTCAGTGTAATGAGCTAGAGCATACGGCAGAAGACGAAC-5’
The forward oligo binds to the circular ssDNA and extends until the iSp18 terminator. This complementary ssDNA is then bound by the reverse oligo and extended into dsDNA. A normal PCR amplification follows:
PCR product:	5’-AATGATACGGCGACCACCGAGATCTACACTATAGCCTACACTCTTTCCCTACACGACGCT*CTTCCGATCTNNNNNNNNNYGGGTCGTTAGCTCAGTTGGTAGAGCAGTTGACTTTTAATCAATTGGTCGCAGGTTCGAATCCTGCACGACCCACCAGGCTGCCATGCGACTAAGATCGGAAGAGC ACACGTCTGAACTCCAGTCACATTACTCGATCTCGTATGCCGTCTTCTGCTTG-3’
PCR product:	3’-TTACTATGCCGCTGGTGGCTCTAGATGTGATATCGGATGTGAGAAAGGGATGTGCTGCGA GAAGGCTAGANNNNNNNNNRCCCAGCAATCGAGTCAACCATCTCGTCAACTGAAAATTAGTTAACCAGCGTCCAAGCTTAGGACGTGCTGGGTGGTCCGACGGTACGCTGATTCTAGCCTTCTCG*TGTGCAGACTTGAGGTCAGTGTAATGAGCTAGAGCATACGGCAGAAGACGAAC-5’
There are several barcoded adapters with different barcode sequence and length. The difference in length will offset the sequencing "reading frame" in order to diversify the base mix at each round of sequencing and help base calling. There are four different length barcodes (5, 6, 7 and 8 nt.) resulting in the following reads:
PCR product (l1Sp):	5’-AATGATACGGCGACCACCGAGATCTACACTATAGCCTACACTCTTTCCCTACACGACGCT*CTTCCGATCTNNNNNNNNNYGGGTCGTTAGCTCAGTTGGTAGAGCAGTTGACTTTTAATCAATTGGTCGCAGGTTCGAATCCTGCACGACCCACCAGGCTGCCATGCGACTAAGATCGGAAGAGC ACACGTCTGAACTCCAGTCACATTACTCGATCTCGTATGCCGTCTTCTGCTTG-3’
PCR product (l4Sp):	5’-AATGATACGGCGACCACCGAGATCTACACTATAGCCTACACTCTTTCCCTACACGACGCT*CTTCCGATCTNNNNNNNNNYGGGTCGTTAGCTCAGTTGGTAGAGCAGTTGACTTTTAATCAATTGGTCGCAGGTTCGAATCCTGCACGACCCACCAGGCTGCCATGCAAGCTGAGATCGGAAGAGC ACACGTCTGAACTCCAGTCACATTACTCGATCTCGTATGCCGTCTTCTGCTTG-3’
PCR product (l2Sp):	5’-AATGATACGGCGACCACCGAGATCTACACTATAGCCTACACTCTTTCCCTACACGACGCT*CTTCCGATCTNNNNNNNNNYGGGTCGTTAGCTCAGTTGGTAGAGCAGTTGACTTTTAATCAATTGGTCGCAGGTTCGAATCCTGCACGACCCACCAGGCTGCCATGCTGTCACGAGATCGGAAGAGC ACACGTCTGAACTCCAGTCACATTACTCGATCTCGTATGCCGTCTTCTGCTTG-3’
PCR product (l5Sp):	5’-AATGATACGGCGACCACCGAGATCTACACTATAGCCTACACTCTTTCCCTACACGACGCT*CTTCCGATCTNNNNNNNNNYGGGTCGTTAGCTCAGTTGGTAGAGCAGTTGACTTTTAATCAATTGGTCGCAGGTTCGAATCCTGCACGACCCACCAGGCTGCCATGCAACGCATCAGATCGGAAGAGC ACACGTCTGAACTCCAGTCACATTACTCGATCTCGTATGCCGTCTTCTGCTTG-3’
Truncated to show the final library design:
	5’-AATGATACGGCGACCACCGAGATCTACAC[i5]ACACTCTTTCCCTACACGACGCTCTTCCGATCT[UMI]-tRNA-[Sp][BC]AGATCGGAAGAGCACACGTCTGAACTCCAGTCAC[i7]ATCTCGTATGCCGTCTTCTGCTTG-3’
	3’-TTACTATGCCGCTGGTGGCTCTAGATGTG[i5]TGTGAGAAAGGGATGTGCTGCGAGAAGGCTAGA[UMI]-tRNA-[Sp][BC]TCTAGCCTTCTCGTGTGCAGACTTGAGGTCAGTG[i7]TAGAGCATACGGCAGAAGACGAAC-5’
i5 index	[i5]
UMI	[UMI]
Splint annealing site	[Sp]
Adapter barcode	[BC]
i7 index	[i7]
Truncated to show the final library design (v2):
	5’-AATGATACGGCGACCACCGAGATCTACAC[i5]ACACTCTTTCCCTACACGACGCTCTTCCGATCT-insert-AGATCGGAAGAGCACACGTCTGAACTCCAGTCAC[i7]ATCTCGTATGCCGTCTTCTGCTTG-3’
	3’-TTACTATGCCGCTGGTGGCTCTAGATGTG[i5]TGTGAGAAAGGGATGTGCTGCGAGAAGGCTAGA-insert-TCTAGCCTTCTCGTGTGCAGACTTGAGGTCAGTG[i7]TAGAGCATACGGCAGAAGACGAAC-5’
Truncated to show the final library design (v3):
	5’-<P5>[i5]<Read 1>-[UMI]-tRNA-[CCA]-[Sp]-[BC]-<Read 2>[i7]<P7>-3’
	5’-<P5>[i5]<Read 1>-[UMI]-tRNA-[CC]-[Sp]-[BC]-<Read 2>[i7]<P7>-3’
