## Supplementary File 4 for "A robust method for measuring aminoacylation through tRNA-Seq"

### Sheet: acylation_half-lifes
tRNA annotation	Codon	Amino acid	Mito codon	Half-life (min)	Half-life, 95% CI, lower (min)	Half-life, 95% CI, upper (min)	N0	Ninf	Fit sum of squared errors
Homo_sapiens_tRNA-Asn-GTT-5-1	AAC	Asn	FALSE	84.188	80.069	88.207	95.7412	0.386547	0.713574
Homo_sapiens_tRNA-Asn-GTT-3-1	AAC	Asn	FALSE	84.95	81.9496	89.1399	95.903	0.251999	1.6333
Homo_sapiens_tRNA-Asn-GTT-2-8	AAC	Asn	FALSE	87.0768	83.9166	90.3199	96.1716	0.28624	0.684223
Homo_sapiens_tRNA-Asn-GTT-1-1	AAC	Asn	FALSE	88.0319	83.6106	92.8685	96.5306	0.236854	4.30038
Homo_sapiens_mito_tRNA-Asn-GTT	AAC	Asn	TRUE	94.9608	91.5077	100.104	89.5805	1.32776	3.07895
Homo_sapiens_tRNA-Pro-AGG-1-1	CCU	Pro	FALSE	129.249	123.808	135.453	91.3606	0.506427	0.898597
Homo_sapiens_tRNA-Pro-TGG-2-1	CCA	Pro	FALSE	129.793	124.558	134.011	92.4278	0.490572	1.1719
Homo_sapiens_tRNA-Pro-TGG-1-1	CCA	Pro	FALSE	130.237	121.828	138.967	94.0421	0.230777	3.37001
Homo_sapiens_tRNA-Pro-TGG-3-2	CCA	Pro	FALSE	131.309	123.032	138.412	93.5784	0.554891	1.60651
Homo_sapiens_tRNA-Pro-CGG-1-1	CCG	Pro	FALSE	131.544	124.359	138.626	94.6584	0.568935	0.980883
Homo_sapiens_tRNA-Pro-CGG-2-1	CCG	Pro	FALSE	133.782	127.94	139.237	93.7465	0.561671	2.04387
Homo_sapiens_tRNA-Pro-AGG-2-1	CCU	Pro	FALSE	138.911	132.39	144.05	93.0554	0.361104	0.815426
Homo_sapiens_mito_tRNA-Cys-GCA	UGC	Cys	TRUE	170.721	155.893	193.762	89.6996	2.92466	3.08321
Homo_sapiens_mito_tRNA-Pro-TGG	CCA	Pro	TRUE	181.314	169.426	193.665	80.0623	0.847845	0.234909
Homo_sapiens_tRNA-Arg-TCG-5-1	CGA	Arg	FALSE	203.438	197.672	208.444	94.9769	0.602242	0.407728
Homo_sapiens_tRNA-Arg-CCT-2-1	AGG	Arg	FALSE	208.425	200.612	218.318	96.2668	0.22595	1.93473
Homo_sapiens_tRNA-Arg-TCG-2-1	CGA	Arg	FALSE	209.13	198.995	221.607	95.4246	0.171483	4.64572
Homo_sapiens_tRNA-Arg-CCG-1-3	CGG	Arg	FALSE	211.295	205.919	219.304	95.8107	0.45225	1.30123
Homo_sapiens_tRNA-Arg-CCT-4-1	AGG	Arg	FALSE	212.76	205.932	223.411	94.347	0.611718	1.34147
Homo_sapiens_tRNA-Cys-GCA-4-1	UGC	Cys	FALSE	214.821	195.891	238.904	93.2996	3.5	15.0453
Homo_sapiens_tRNA-Arg-TCT-4-1	AGA	Arg	FALSE	214.981	207.928	221.101	95.1853	0.250085	1.65417
Homo_sapiens_tRNA-Arg-TCG-4-1	CGA	Arg	FALSE	215.507	209.17	220.644	94.6405	0.521604	4.4228
Homo_sapiens_tRNA-Arg-CCT-1-1	AGG	Arg	FALSE	216.145	205.349	225.605	96.4639	0.139447	3.30365
Homo_sapiens_tRNA-Arg-TCG-3-1	CGA	Arg	FALSE	218.129	207.267	229.153	95.9643	0.0510584	2.86343
Homo_sapiens_tRNA-Cys-GCA-2-2	UGC	Cys	FALSE	220.156	201.702	244.064	93.5344	3.43704	8.51517
Homo_sapiens_tRNA-Cys-GCA-9-1	UGC	Cys	FALSE	220.946	203.914	240.986	93.567	3.5	12.8148
Homo_sapiens_tRNA-Arg-ACG-1-3	CGU	Arg	FALSE	221.497	209.971	235.887	94.8905	0.225494	3.00159
Homo_sapiens_tRNA-Arg-TCG-1-1	CGA	Arg	FALSE	223.294	199.186	245.54	96.6329	0.301926	1.58807
Homo_sapiens_tRNA-Cys-GCA-8-1	UGC	Cys	FALSE	226.087	197.089	255.121	94.642	2.6517	17.3288
Homo_sapiens_mito_tRNA-Arg-TCG	CGA	Arg	TRUE	226.509	214.017	243.891	95.1497	1.06537	0.683221
Homo_sapiens_tRNA-Arg-CCG-2-1	CGG	Arg	FALSE	228.648	219.627	237.6	96.1606	0.321111	2.77996
Homo_sapiens_tRNA-Arg-TCT-2-1	AGA	Arg	FALSE	228.691	221.673	237.846	95.9313	0.202129	1.1653
Homo_sapiens_tRNA-Arg-TCT-1-1	AGA	Arg	FALSE	230.833	220.692	242.113	96.6111	0.272523	0.833745
Homo_sapiens_tRNA-Arg-CCT-3-1	AGG	Arg	FALSE	236.066	227.617	245.748	96.3848	0	5.51024
Homo_sapiens_tRNA-Gln-TTG-3-1	CAA	Gln	FALSE	239.448	224.819	256.47	98.343	0	15.6498
Homo_sapiens_tRNA-Arg-ACG-2-1	CGU	Arg	FALSE	242.877	227.416	256.825	95.1124	0.0823018	5.77736
Homo_sapiens_tRNA-Gln-CTG-1-4	CAG	Gln	FALSE	251.041	237.149	264.34	96.4912	0.08855	10.5639
Homo_sapiens_tRNA-Gln-CTG-2-1	CAG	Gln	FALSE	254.965	241.073	268.023	96.6334	0.0627398	11.7929
Homo_sapiens_tRNA-Gln-CTG-4-2	CAG	Gln	FALSE	267.222	250.016	281.432	97.1365	0.00553959	15.6703
Homo_sapiens_tRNA-Gln-TTG-1-1	CAA	Gln	FALSE	292.41	264.292	313.109	99.1457	0	26.1545
Homo_sapiens_tRNA-Gln-TTG-2-1	CAA	Gln	FALSE	306.27	276.239	325.63	99.1594	0	32.0033
Homo_sapiens_mito_tRNA-Gln-TTG	CAA	Gln	TRUE	346.389	333.546	363.417	92.0587	1.38015	6.16465
Homo_sapiens_tRNA-Ala-AGC-11-1	GCU	Ala	FALSE	361.004	348.218	372.562	94.0248	1.13475	0.753797
Homo_sapiens_tRNA-Ala-TGC-4-1	GCA	Ala	FALSE	374.575	362.058	386.816	95.0949	1.59623	0.473505
Homo_sapiens_mito_tRNA-Ala-TGC	GCA	Ala	TRUE	378.448	361.346	401.047	95.047	1.0453	2.2756
Homo_sapiens_tRNA-Ala-CGC-2-1	GCG	Ala	FALSE	381.3	368.691	395.946	96.2725	1.27679	0.940621
Homo_sapiens_tRNA-Ala-AGC-8-1	GCU	Ala	FALSE	386.895	371.642	398.604	95.3722	0.66743	1.74239
Homo_sapiens_tRNA-Ala-CGC-1-1	GCG	Ala	FALSE	388.979	376.118	406.128	97.3246	0.603066	1.31256
Homo_sapiens_tRNA-Ala-TGC-2-1	GCA	Ala	FALSE	390.825	373.799	406.334	96.629	0.605854	1.13268
Homo_sapiens_tRNA-Ala-TGC-3-2	GCA	Ala	FALSE	392.899	378.885	410.005	96.3555	0.782626	0.672264
Homo_sapiens_tRNA-Ala-AGC-3-1	GCU	Ala	FALSE	395.271	374.064	420.972	93.6916	1.03278	1.01159
Homo_sapiens_tRNA-Ala-AGC-2-3	GCU	Ala	FALSE	396.398	380.143	415.491	94.636	0.737717	2.15142
Homo_sapiens_tRNA-Ala-AGC-6-1	GCU	Ala	FALSE	398.019	377.058	419.248	93.7917	0.27943	2.22934
Homo_sapiens_tRNA-Ala-AGC-4-1	GCU	Ala	FALSE	399.086	379.706	414.993	92.9081	0.996106	3.27255
Homo_sapiens_tRNA-Ala-TGC-5-1	GCA	Ala	FALSE	400.979	382.249	414.357	97.4638	0.151593	2.36566
Homo_sapiens_tRNA-Ala-TGC-1-1	GCA	Ala	FALSE	404.752	387.374	422.336	96.9908	0.44759	2.05514
Homo_sapiens_tRNA-iMet-CAT-1-1	AUG	iMet	FALSE	409.528	398.355	422.322	97.2024	0.470886	0.478698
Homo_sapiens_tRNA-Ala-CGC-3-1	GCG	Ala	FALSE	411.726	395.82	424.661	97.7021	0.233999	2.61147
Homo_sapiens_tRNA-Ala-AGC-5-1	GCU	Ala	FALSE	413.735	383.844	437.753	95.8292	0.354183	1.54681
Homo_sapiens_tRNA-Ala-AGC-1-1	GCU	Ala	FALSE	419.693	403.37	439.205	95.045	0.374762	2.17788
Homo_sapiens_mito_tRNA-His-GTG	CAC	His	TRUE	420.85	397.123	441.513	85.747	0.476754	2.08363
Homo_sapiens_mito_tRNA-Phe-GAA	UUC	Phe	TRUE	426.331	405.357	451.066	86.6023	2.54449	1.18334
Homo_sapiens_tRNA-His-GTG-1-1	CAC	His	FALSE	430.85	402.869	459.787	89.5512	1.24924	1.2873
Homo_sapiens_tRNA-Lys-TTT-2-1	AAA	Lys	FALSE	436.475	411.734	459.698	95.7055	0.131545	2.68867
Homo_sapiens_tRNA-Lys-TTT-6-1	AAA	Lys	FALSE	443.887	428.423	459.508	96.1877	0.479666	3.54613
Homo_sapiens_tRNA-Leu-TAA-1-1	UUA	Leu	FALSE	456.263	420.03	510.432	91.5757	2.81726	1.94259
Homo_sapiens_tRNA-Ala-TGC-6-1	GCA	Ala	FALSE	456.665	428.181	488.316	98.4705	0	5.27838
Homo_sapiens_tRNA-Phe-GAA-1-3	UUC	Phe	FALSE	457.953	436.171	474.56	94.0634	0.556788	0.672165
Homo_sapiens_tRNA-Met-CAT-1-1	AUG	Met	FALSE	459.971	446.051	471.819	96.4235	0	0.86909
Homo_sapiens_tRNA-Phe-GAA-3-1	UUC	Phe	FALSE	460.905	436.449	486.855	95.6489	0.368648	6.42668
Homo_sapiens_tRNA-Phe-GAA-2-1	UUC	Phe	FALSE	462.942	438.274	489.177	93.9122	0.261834	4.23498
Homo_sapiens_tRNA-Met-CAT-3-1	AUG	Met	FALSE	463.464	441.474	480.255	96.9413	0	1.53141
Homo_sapiens_tRNA-Met-CAT-6-1	AUG	Met	FALSE	463.786	447.941	472.214	96.4335	0	2.677
Homo_sapiens_tRNA-Lys-TTT-3-1	AAA	Lys	FALSE	464.432	452.078	479.41	96.0003	0	1.92817
Homo_sapiens_mito_tRNA-Lys-TTT	AAA	Lys	TRUE	465.216	442.113	490.513	92.4429	0.743121	1.01361
Homo_sapiens_tRNA-Lys-CTT-2-1	AAG	Lys	FALSE	470.18	444.477	491.004	97.5101	0	2.222
Homo_sapiens_tRNA-Met-CAT-4-1	AUG	Met	FALSE	474.925	455.977	491.367	97.2495	0	3.25162
Homo_sapiens_tRNA-Leu-CAA-3-1	UUG	Leu	FALSE	478.973	455.444	506.301	92.9481	2.18758	0.822926
Homo_sapiens_tRNA-Lys-CTT-1-1	AAG	Lys	FALSE	479.328	462.213	490.742	97.4221	0.00842395	2.57253
Homo_sapiens_tRNA-Lys-CTT-4-1	AAG	Lys	FALSE	503.204	474.988	525.92	96.8038	0.700888	1.74898
Homo_sapiens_tRNA-Leu-CAA-2-1	UUG	Leu	FALSE	508.725	478.235	546.684	93.6505	1.96217	0.768284
Homo_sapiens_mito_tRNA-Leu1-TAG	CUA	Leu	TRUE	524.957	490.998	564.25	88.0064	1.49153	1.80689
Homo_sapiens_tRNA-Leu-AAG-2-3	CUU	Leu	FALSE	524.986	494.142	565.765	90.9936	2.44352	0.894633
Homo_sapiens_tRNA-Leu-TAG-2-1	CUA	Leu	FALSE	528.416	501.779	569.605	93.8055	2.42438	0.863611
Homo_sapiens_tRNA-Leu-TAA-3-1	UUA	Leu	FALSE	528.882	500.853	555.158	92.7614	1.47396	2.5272
Homo_sapiens_tRNA-Leu-TAG-3-1	CUA	Leu	FALSE	530.893	505.597	560.271	95.4302	1.14475	1.40487
Homo_sapiens_tRNA-Leu-CAA-4-1	UUG	Leu	FALSE	536.203	513.722	567.793	94.5699	1.5969	0.482659
Homo_sapiens_mito_tRNA-Tyr-GTA	UAC	Tyr	TRUE	550.461	498.961	613.533	79.6107	2.05567	9.89639
Homo_sapiens_tRNA-Ala-CGC-4-1	GCG	Ala	FALSE	557.91	533.639	600.683	95.5302	2.64492	0.9696
Homo_sapiens_mito_tRNA-Leu2-TAA	UUA	Leu	TRUE	561.981	529.168	595.052	96.1216	1.25581	0.530951
Homo_sapiens_mito_tRNA-Ser2-TGA	UCA	Ser	TRUE	564.719	536.593	610.346	86.8107	3.5	3.67255
Homo_sapiens_tRNA-Leu-CAG-2-1	CUG	Leu	FALSE	593.83	560.658	622.73	93.705	1.23023	1.68125
Homo_sapiens_tRNA-Glu-TTC-2-1	GAA	Glu	FALSE	596.18	518.632	672.128	76.7232	1.36917	1.30319
Homo_sapiens_tRNA-Glu-TTC-1-2	GAA	Glu	FALSE	596.514	558.171	641.572	84.2593	1.8589	1.16224
Homo_sapiens_tRNA-Leu-AAG-1-1	CUU	Leu	FALSE	597.176	555.461	624.591	93.27	1.24262	1.02568
Homo_sapiens_tRNA-Leu-CAG-1-1	CUG	Leu	FALSE	601.548	570.325	623.55	94.9326	0.661319	1.25786
Homo_sapiens_tRNA-Glu-TTC-4-1	GAA	Glu	FALSE	601.802	558.577	666.536	78.7179	2.4461	1.32284
Homo_sapiens_mito_tRNA-Gly-TCC	GGA	Gly	TRUE	603.326	566.905	646.59	92.1791	1.17514	1.51962
Homo_sapiens_tRNA-Leu-TAG-1-1	CUA	Leu	FALSE	612.649	575.803	630.613	97.3234	0	0.56598
Homo_sapiens_tRNA-Ser-TGA-2-1	UCA	Ser	FALSE	643.914	565.72	697.735	84.7292	1.04182	4.5862
Homo_sapiens_mito_tRNA-Trp-TCA	UGA	Trp	TRUE	648.529	624.139	695.512	93.5322	3.30854	0.657212
Homo_sapiens_tRNA-Ser-CGA-1-1	UCG	Ser	FALSE	657.091	590.516	694.749	83.6804	0.204912	8.44845
Homo_sapiens_mito_tRNA-Glu-TTC	GAA	Glu	TRUE	657.269	619.294	689.731	93.0628	0	2.2551
Homo_sapiens_tRNA-Gly-GCC-1-1	GGC	Gly	FALSE	660.81	613.603	720.362	93.6234	2.37066	0.957564
Homo_sapiens_tRNA-Glu-CTC-1-1	GAG	Glu	FALSE	661.479	619.191	698.18	90.0905	1.6546	0.388929
Homo_sapiens_tRNA-Ser-TGA-4-1	UCA	Ser	FALSE	662.288	604.162	724.872	90.0257	2.17684	6.09887
Homo_sapiens_tRNA-Ser-TGA-3-1	UCA	Ser	FALSE	664.661	587.308	707.628	85.7308	0.147821	4.12847
Homo_sapiens_tRNA-Ser-GCT-3-1	AGC	Ser	FALSE	682.205	627.079	713.165	84.0949	0	6.03757
Homo_sapiens_tRNA-Trp-CCA-2-1	UGG	Trp	FALSE	683.912	645.986	725.903	96.4251	1.38929	0.248192
Homo_sapiens_tRNA-Ser-GCT-5-1	AGC	Ser	FALSE	683.931	617.784	721.367	84.0756	0	5.29983
Homo_sapiens_tRNA-Trp-CCA-3-3	UGG	Trp	FALSE	695.853	636.926	727.294	97.7242	0.403384	1.16167
Homo_sapiens_tRNA-Ser-CGA-4-1	UCG	Ser	FALSE	699.839	630.508	733.131	85.8995	0.12743	5.07283
Homo_sapiens_tRNA-Gly-GCC-2-1	GGC	Gly	FALSE	699.909	635.759	725.841	94.7295	0.51341	1.03916
Homo_sapiens_tRNA-Ser-GCT-1-1	AGC	Ser	FALSE	701.677	654.715	735.142	83.4174	0	10.7721
Homo_sapiens_tRNA-Gly-CCC-1-1	GGG	Gly	FALSE	703.384	671.938	718.15	98.6408	0	0.721167
Homo_sapiens_tRNA-Trp-CCA-1-1	UGG	Trp	FALSE	713.729	655.257	746.601	96.6661	0.637775	0.870488
Homo_sapiens_tRNA-Trp-CCA-4-1	UGG	Trp	FALSE	719.703	675.887	746.107	97.2347	0.489917	0.330966
Homo_sapiens_tRNA-Ser-TGA-1-1	UCA	Ser	FALSE	719.808	663.327	753.884	84.6848	0	7.41285
Homo_sapiens_tRNA-Ser-GCT-2-1	AGC	Ser	FALSE	720.224	652.722	758.87	84.3145	0	9.65966
Homo_sapiens_tRNA-Gly-TCC-2-1	GGA	Gly	FALSE	720.792	680.011	738.932	97.332	0	0.516666
Homo_sapiens_tRNA-Ser-AGA-2-6	UCU	Ser	FALSE	722.653	632.764	763.005	83.8527	0.105017	3.14109
Homo_sapiens_tRNA-Gly-TCC-1-1	GGA	Gly	FALSE	728.048	674.468	752.717	97.3595	0	0.261779
Homo_sapiens_tRNA-Gly-TCC-3-1	GGA	Gly	FALSE	729.029	694.465	752.296	97.4102	0	0.688911
Homo_sapiens_tRNA-Gly-CCC-2-2	GGG	Gly	FALSE	739.748	686.961	763.386	97.8676	0.566568	0.905854
Homo_sapiens_tRNA-Ser-AGA-1-1	UCU	Ser	FALSE	739.798	681.063	773.911	85.1084	0	5.71249
Homo_sapiens_tRNA-Thr-AGT-2-1	ACU	Thr	FALSE	745.159	714.138	805.222	89.5599	2.9635	4.52821
Homo_sapiens_tRNA-Thr-AGT-4-1	ACU	Thr	FALSE	807.63	717.68	892.936	90.538	2.5778	5.57845
Homo_sapiens_tRNA-Thr-AGT-5-1	ACU	Thr	FALSE	833.159	766.414	916.606	94.7277	1.66618	2.87913
Homo_sapiens_tRNA-Thr-TGT-4-1	ACA	Thr	FALSE	837.821	716.412	929.474	93.2063	0.285551	4.68647
Homo_sapiens_tRNA-Thr-TGT-3-1	ACA	Thr	FALSE	838.769	758.252	920.321	91.3873	1.66437	3.89445
Homo_sapiens_tRNA-Thr-CGT-2-1	ACG	Thr	FALSE	840.878	759.225	918.069	94.5914	1.80684	2.06053
Homo_sapiens_tRNA-Thr-CGT-3-1	ACG	Thr	FALSE	842.227	719.501	921.135	93.6371	0	7.37131
Homo_sapiens_tRNA-Thr-CGT-4-1	ACG	Thr	FALSE	846.582	743.978	933.443	95.2913	0.775126	3.61392
Homo_sapiens_tRNA-Thr-AGT-3-1	ACU	Thr	FALSE	862.622	788.683	912.572	92.1909	1.13349	5.86258
Homo_sapiens_tRNA-Thr-AGT-6-1	ACU	Thr	FALSE	867.99	737.982	1011.17	92.7278	1.80034	10.638
Homo_sapiens_tRNA-Thr-TGT-1-1	ACA	Thr	FALSE	870.599	813.112	886.706	93.3082	0	4.84952
Homo_sapiens_mito_tRNA-Asp-GTC	GAC	Asp	TRUE	873.644	827.921	914.18	94.8685	1.66388	0.925482
Homo_sapiens_tRNA-Thr-AGT-1-1	ACU	Thr	FALSE	875.501	789.438	928.211	96.5521	0	2.24895
Homo_sapiens_tRNA-Thr-CGT-1-1	ACG	Thr	FALSE	893.792	804.815	964.931	93.4484	0	5.65182
Homo_sapiens_tRNA-Thr-TGT-2-1	ACA	Thr	FALSE	895.71	821.066	973.553	93.7317	0	6.43777
Homo_sapiens_tRNA-Thr-TGT-5-1	ACA	Thr	FALSE	897.276	758.866	1022.52	95.1727	0	9.38387
Homo_sapiens_tRNA-Asp-GTC-1-1	GAC	Asp	FALSE	898.937	842.611	909.468	94.536	0	0.94038
Homo_sapiens_tRNA-Asp-GTC-2-1	GAC	Asp	FALSE	979.912	937.558	1025.42	95.7002	0	4.03155
Homo_sapiens_mito_tRNA-Thr-TGT	ACA	Thr	TRUE	1007.62	955.501	1109.5	77.6034	3.17381	13.0707
Homo_sapiens_tRNA-Val-AAC-1-1	GUU	Val	FALSE	2001.51	1835.08	2192.2	92.8521	3.5	2.18815
Homo_sapiens_tRNA-Val-AAC-2-1	GUU	Val	FALSE	2030.52	1873.82	2209.25	93.0437	3.5	2.06967
Homo_sapiens_tRNA-Val-CAC-1-8	GUG	Val	FALSE	2086.27	1960.05	2217.17	93.2724	3.5	1.43404
Homo_sapiens_tRNA-Val-CAC-2-1	GUG	Val	FALSE	2093.6	1967.22	2263.65	91.5552	3.5	2.86174
Homo_sapiens_tRNA-Val-TAC-1-1	GUA	Val	FALSE	2252.12	2087.81	2536.84	93.2397	3.5	0.166026
Homo_sapiens_tRNA-Val-CAC-3-1	GUG	Val	FALSE	2280.58	2173.48	2467.28	93.5476	3.5	0.471894
Homo_sapiens_tRNA-Val-TAC-2-1	GUA	Val	FALSE	2357.49	2154.72	2609.55	93.4787	3.5	0.608979
Homo_sapiens_mito_tRNA-Val-TAC	GUA	Val	TRUE	2370.54	2304.55	2588.38	80.4879	3.5	0.696578
Homo_sapiens_tRNA-Val-CAC-4-1	GUG	Val	FALSE	2448.72	2370.98	2585.36	94.6389	2.61072	0.985176
Homo_sapiens_tRNA-Val-AAC-3-1	GUU	Val	FALSE	2492.58	2315.58	2910.37	95.2898	3.5	0.930594
Homo_sapiens_tRNA-Ile-AAT-4-1	AUU	Ile	FALSE	2648.7	2534.37	2940.63	93.0449	3.5	0.266762
Homo_sapiens_tRNA-Ile-TAT-1-1	AUA	Ile	FALSE	2651.08	2423.51	2861.64	93.8961	3.5	2.35388
Homo_sapiens_tRNA-Ile-AAT-2-1	AUU	Ile	FALSE	2679.64	2500.21	3096.51	92.7548	3.5	1.07653
Homo_sapiens_tRNA-Ile-AAT-5-4	AUU	Ile	FALSE	2811.46	2603.65	3015.65	94.5677	2.0795	0.0502434
Homo_sapiens_tRNA-Ile-AAT-6-1	AUU	Ile	FALSE	2851.23	2790.26	3085.89	91.5903	3.5	0.194545
Homo_sapiens_tRNA-Ile-AAT-8-1	AUU	Ile	FALSE	2891.19	2709.4	3040.89	95.1315	0	0.687728
Homo_sapiens_mito_tRNA-Ile-GAT	AUC	Ile	TRUE	2971.79	2901.63	3198.24	94.1118	3.5	0.150868
Homo_sapiens_tRNA-Ile-AAT-7-1	AUU	Ile	FALSE	3024.3	2798.21	3240.18	96.7641	0.0597295	1.11213
